# The Time-Course of Cancer Cachexia Onset Reveals Biphasic Transcriptional Disruptions in Female Skeletal Muscle Distinct from Males

**DOI:** 10.1101/2022.11.08.515691

**Authors:** Francielly Morena da Silva, Seongkyun Lim, Ana Regina Cabrera, Eleanor R. Schrems, Ronald G. Jones, Megan E. Rosa-Caldwell, Tyrone A. Washington, Kevin A. Murach, Nicholas P. Greene

## Abstract

**Background:** Cancer-cachexia (CC) is experienced by 80% of cancer patients, representing 40% of cancer-related deaths. Evidence suggests biological sex dimorphism is associated with CC. Assessments of the female transcriptome in CC are lacking and direct comparisons between biological sex are scarce. The purpose of this study was to define the time course of LLC-induced CC in females using transcriptomics, while directly comparing the effects of biological sex.

**Methods:** Eight-week-old female mice were injected with LLC cells (1×10^6^) or sterile PBS to the hind flank. Tumors developed for 1, 2, 3 or 4-weeks. Due to dimorphism between tumor weight in 3- and 4-weeks of development, these were reorganized as low-tumor weight (LT, tumor-weight ≤1.2g), or high-tumor weight (HT, tumor-weight ≥2g). Gastrocnemius muscle was collected for RNA-sequencing (RNA-seq). Differentially expressed genes (DEGs) were defined as FDR<0.05. Data were further compared to RNA-seq of male mice from a previous study.

**Results:** Global gene expression of female gastrocnemius muscle reveals consistent DEGs at all timepoints, all associated with type-II interferon signaling (FDR<0.05). Early transcriptomic upregulation of extracellular-matrix pathways was noted at 1wk (p<0.05), JAK-STAT pathway was upregulated in 2wk, LT, and HT. Type II interferon signaling was downregulated in 1wk, LT, and HT (p<0.05). A second major transcriptomic downregulation in oxidative phosphorylation, electron transport chain and TCA cycle were noted in cachectic (HT) muscle only (p<0.05). Male-female comparison of cachectic groups revealed 69% of DEGs were distinct between sex (FDR<0.05). Comparison of the top 10-up and down DEGs revealed downregulation of type-II Interferon genes was unique to female, while males show upregulation of interferon-signaling pathways.

**Conclusion:** We demonstrate biphasic disruptions in transcriptome of female LLC tumor-bearing mice: an early phase associated with ECM remodeling and a late phase, accompanied by onset of systemic cachexia, affecting overall skeletal muscle energy metabolism. Comparison of cachectic female-male mice reveals ~2/3 of DEGs are biological sex specific, providing evidence of dimorphic mechanisms of cachexia between sexes. Alterations to Type-II Interferon signaling appears specific to CC development in females, suggesting a new biological sex-specific marker of CC. Our data support biological sex dimorphisms in development of CC.

**Highlights:**

- While males show impairments in skeletal muscle energy metabolism in early stages of CC, early transcriptomic alterations impact ECM remodeling that precedes impairments in skeletal muscle energy metabolism in female tumor-bearing mice.
- 2/3 of differently expressed genes in skeletal muscle undergoing cachexia are biological sex specific.
- Downregulation of Type-II Interferon genes is unique to female mice, which displayed preserved gastrocnemius mass despite systemic cachexia, representing a potential therapeutic target for muscle mass maintenance in cancer-induced atrophy.
- Mechanisms of LLC-induced cachexia appear to be biological sex specific which needs to be considered in further study of mechanisms and therapeutic modalities.
