## Supplementary Information S7 for "The Time-Course of Cancer Cachexia Onset Reveals Biphasic Transcriptional Disruptions in Female Skeletal Muscle Distinct from Males"

### Sheet: Cover Sheet
Pathways were compared in a cross-referecing tool by copying and pasting each significant pathways list for HT and 4wks groups
outcomes were pasted in each tab and organized

### Sheet: Pathway comparison FvsM
Definition Cross-referencing of all dysregulated pathways males vs females in all timepoints							Green=Common pathways between males and females. Purple= Unique pathways to females
1wk			2wks				3wks/lt						4wks/HT
common			common				common			Unique to Female			common			Unique to Female
Down	Up		Down	Up			Up	Down		Up	Down		Up	Down		Up	Down
Immune System	No common		No common	No common			JAK-STAT signaling pathway				Type II interferon signaling (IFNG)		APC/C:Cdc20 mediated degradation of Securin	Amyotrophic lateral sclerosis		Activation of the mRNA upon binding of the cap-binding complex and eIFs, and subsequent binding to 43S	0
											Epstein-Barr virus infection		Leukocyte transendothelial migration	Gluconeogenesis		Ferroptosis
											Class I MHC mediated antigen processing & presentation		Cellular response to chemical stress	Amino acid metabolism
											Antigen Presentation: Folding, assembly and peptide loading of class I MHC		Toll-like Receptor Cascades	Metabolism of nucleotides
											Adaptive Immune System		Downstream signaling events of B Cell Receptor (BCR)	Ubiquinol biosynthesis
											NOD-like receptor signaling pathway		Cdc20:Phospho-APC/C mediated degradation of Cyclin A	Pathways of neurodegeneration - multiple diseases
											Nicotinate metabolism		Hedgehog 'off' state	Cardiac muscle contraction
											ER-Phagosome pathway		Cytokine Signaling in Immune system	Biosynthesis of cofactors
													Spliceosome	Respiratory electron transport, ATP synthesis by chemiosmotic coupling, and heat production by uncoupling proteins.
													C-type lectin receptors (CLRs)	Valine, leucine and isoleucine degradation
													APC/C:Cdc20 mediated degradation of mitotic proteins	Parkinson disease
													Processing of Capped Intron-Containing Pre-mRNA	TCA cycle
													rRNA processing in the nucleus and cytosol	Mitochondrial translation
													RHOBTB GTPase Cycle	Cysteine and methionine metabolism
													Longevity regulating pathway	The citric acid (TCA) cycle and respiratory electron transport
													Cyclin A:Cdk2-associated events at S phase entry	Carbon metabolism
													Signal Transduction	Purine metabolism
													NF-kappa B signaling pathway	Glycolysis and gluconeogenesis
													TNFR2 non-canonical NF-kB pathway	2-Oxocarboxylic acid metabolism
													PIP3 activates AKT signaling	Citric acid cycle (TCA cycle)
													p53-Independent DNA Damage Response	Mitochondrial protein import
													Cytoprotection by HMOX1	Pyrimidine metabolism
													Cellular response to hypoxia	Alzheimer disease
													Tuberculosis	Aminoacyl-tRNA biosynthesis
													Pathways in cancer	Thermogenesis
													Regulation of HMOX1 expression and activity	Pyruvate metabolism and Citric Acid (TCA) cycle
													Hepatitis C	Alanine, aspartate and glutamate metabolism
													Spinocerebellar ataxia	Cristae formation
													Lipid and atherosclerosis	Mitochondrial iron-sulfur cluster biogenesis
													Signaling by Rho GTPases	Biosynthesis of amino acids
													Membrane Trafficking	Translation
													Hedgehog ligand biogenesis	Retrograde endocannabinoid signaling
													NIK-->noncanonical NF-kB signaling	Metabolism
													Switching of origins to a post-replicative state	Huntington disease
													T cell receptor signaling pathway	Prion disease
													Generic Transcription Pathway	Citrate cycle (TCA cycle)
													AUF1 (hnRNP D0) binds and destabilizes mRNA	Electron transport chain
													Transcriptional regulation by RUNX2	TP53 Regulates Metabolic Genes
													DNA Replication Pre-Initiation	Mitochondrial translation termination
													Hedgehog 'on' state	Respiratory electron transport
													Signaling by Rho GTPases, Miro GTPases and RHOBTB3	Metabolism of vitamins and cofactors
													Neutrophil degranulation	Complex I biogenesis
													Ub-specific processing proteases	Mitochondrial biogenesis
													Amyotrophic lateral sclerosis	Chemical carcinogenesis - reactive oxygen species
													RAF/MAP kinase cascade	Oxidative phosphorylation
													Yersinia infection	Non-alcoholic fatty liver disease
													Human cytomegalovirus infection	Formation of ATP by chemiosmotic coupling
													PD-L1 expression and PD-1 checkpoint pathway in cancer	Diabetic cardiomyopathy
													FoxO signaling pathway	Peroxisome
													Regulation of mitotic cell cycle	Metabolism of water-soluble vitamins and cofactors
													Metabolism of RNA	Metabolic pathways
													Synthesis of DNA	Mitochondrial translation elongation
													ROS sensing by NFE2L2
													Thyroid hormone signaling pathway
													Oxidative stress response
													Signaling by Interleukins
													Autodegradation of the E3 ubiquitin ligase COP1
													RNA Polymerase II Transcription
													Toll-like receptor signaling pathway
													Regulation of mRNA stability by proteins that bind AU-rich elements
													rRNA processing
													CDK-mediated phosphorylation and removal of Cdc6
													Dectin-1 mediated noncanonical NF-kB signaling
													Separation of Sister Chromatids
													Osteoclast differentiation
													Degradation of beta-catenin by the destruction complex
													Toll Like Receptor 4 (TLR4) Cascade
													Cross-presentation of soluble exogenous antigens (endosomes)
													Transcriptional regulation by RUNX3
													Translation factors
													Alzheimer disease
													Ubiquitin-dependent degradation of Cyclin D
													Beta-catenin independent WNT signaling
													Metabolism of polyamines
													IL-3 signaling pathway
													Prion disease
													Chagas disease
													TRIF(TICAM1)-mediated TLR4 signaling
													Asymmetric localization of PCP proteins
													Intracellular signaling by second messengers
													Hepatitis B
													mRNA processing
													The role of GTSE1 in G2/M progression after G2 checkpoint
													Regulation of RUNX3 expression and activity
													PCP/CE pathway
													Adaptive Immune System
													Metabolism of proteins
													B cell receptor signaling pathway
													Mitotic Metaphase and Anaphase
													Exercise-induced circadian regulation
													Phagosome
													Fluid shear stress and atherosclerosis
													Signaling by WNT
													mRNA Splicing
													Major pathway of rRNA processing in the nucleolus and cytosol
													UCH proteinases
													Regulation of PTEN stability and activity
													TNF-alpha NF-kB signaling pathway
													TCR signaling
													Activation of NF-kappaB in B cells
													FBXL7 down-regulates AURKA during mitotic entry and in early mitosis
													Degradation of GLI1 by the proteasome
													Mitotic G2-G2/M phases
													MAPK1/MAPK3 signaling
													Immune System
													Proteoglycans in cancer
													AGE-RAGE signaling pathway in diabetic complications
													RUNX1 regulates transcription of genes involved in differentiation of HSCs
													PluriNetWork: mechanisms associated with pluripotency
													MAP3K8 (TPL2)-dependent MAPK1/3 activation
													Proteasome
													Legionellosis
													Antigen processing-Cross presentation
													Deubiquitination
													Huntington disease
													Cellular responses to stimuli
													MAPK family signaling cascades
													Fibrin complement receptor 3 signaling pathway
													Oxygen-dependent proline hydroxylation of Hypoxia-inducible Factor Alpha
													APC/C-mediated degradation of cell cycle proteins
													Toll-like receptor signaling
													Proteasome degradation
													Regulation of RUNX2 expression and activity
													Chronic myeloid leukemia
													APC/C:Cdh1 mediated degradation of Cdc20 and other APC/C:Cdh1 targeted proteins in late mitosis/early G1
													ABC-family proteins mediated transport
													Interleukin-1 signaling
													Viral carcinogenesis
													Epstein-Barr virus infection
													CDT1 association with the CDC6:ORC:origin complex
													Assembly of the pre-replicative complex
													Signaling by Hedgehog
													Transcriptional regulation by RUNX1
													Stabilization of p53
													mRNA Splicing - Major Pathway
													Pathways of neurodegeneration - multiple diseases
													MyD88-independent TLR4 cascade
													Gene expression (Transcription)
													Endocytosis
													DNA Replication
													IL-5 signaling pathway
													Class I MHC mediated antigen processing & presentation
													Degradation of AXIN
													Cellular responses to stress
													Regulation of ornithine decarboxylase (ODC)
													Activation of APC/C and APC/C:Cdc20 mediated degradation of mitotic proteins
													Adherens junction
													Pertussis
													Parkinson disease
													Bacterial invasion of epithelial cells
													MAPK6/MAPK4 signaling
													SCF(Skp2)-mediated degradation of p27/p21
													Apoptosis
													RHO GTPase cycle
													Transcriptional Regulation by TP53
													Cyclin E associated events during G1/S transition
													Downstream TCR signaling
													p53-Dependent G1 DNA Damage Response
													G1/S Transition
													Th17 cell differentiation
													PTEN Regulation
													Salmonella infection
													Antigen processing: Ubiquitination & Proteasome degradation
													G1/S DNA Damage Checkpoints
													Innate Immune System
													PI3K-Akt signaling pathway
													Degradation of DVL
													APC:Cdc20 mediated degradation of cell cycle proteins prior to satisfation of the cell cycle checkpoint
													Protein processing in endoplasmic reticulum
													Mitotic G1 phase and G1/S transition
													Tight junction
													p53-Independent G1/S DNA damage checkpoint
													CLEC7A (Dectin-1) signaling
													Orc1 removal from chromatin
													S Phase
													EGFR1 signaling pathway
													GLI3 is processed to GLI3R by the proteasome
													Regulation of RAS by GAPs
													TNF signaling pathway
													Ubiquitin mediated proteolysis
													Ubiquitin Mediated Degradation of Phosphorylated Cdc25A
													Sphingolipid signaling pathway
													p53-Dependent G1/S DNA damage checkpoint
													Autophagy - animal
													TCF dependent signaling in response to WNT
													G2/M Transition
													Mitophagy - animal
													Interleukin-1 family signaling
													Post-translational protein modification
													Neddylation
													Autodegradation of Cdh1 by Cdh1:APC/C
													Mitotic Anaphase

### Sheet: Pathway comparison HT Fvs 4wksM
top 20 each (KEGG, REAC, WK)	Definition: This is a cross-reference from the top 60 pathways (top 20 of each liibrary) in males and females. Green= Common Pathways. Purple= Unique to Females. Orange= Unique to males
Common			Unique to Female			Unique to Male
Down	Up		Down	Up		Down	Up
Amyotrophic lateral sclerosis	Amyotrophic lateral sclerosis		Mitochondrial iron-sulfur cluster biogenesis	Regulation of PTEN stability and activity		Gene expression (Transcription)	Gene expression (Transcription)
Amino acid metabolism	TNF-alpha NF-kB signaling pathway		Biosynthesis of amino acids	IL-5 signaling pathway		Cellular responses to stress	Myometrial relaxation and contraction pathways
Cardiac muscle contraction	Spliceosome		Gluconeogenesis	Degradation of AXIN		Metabolism of RNA	Insulin signaling
Biosynthesis of cofactors	Yersinia infection		Metabolism of nucleotides	Parkinson disease		WIKIPATHWAYS	Endocytosis
Respiratory electron transport, ATP synthesis by chemiosmotic coupling, and heat production by uncoupling proteins.	mRNA processing		Formation of ATP by chemiosmotic coupling	Oxidative stress response		DNA replication	Vesicle-mediated transport
Parkinson disease	IL-3 signaling pathway		Mitochondrial biogenesis	Downstream signaling events of B Cell Receptor (BCR)		Selenium metabolism / selenoproteins	ATF6 (ATF6-alpha) activates chaperones
TCA cycle	Autophagy - animal		Citric acid cycle (TCA cycle)	ROS sensing by NFE2L2		RNA Polymerase II Transcription	IL-2 signaling pathway
Mitochondrial translation	Protein processing in endoplasmic reticulum		Mitochondrial protein import	Activation of NF-kappaB in B cells		Cholesterol biosynthesis	MAPK signaling pathway
The citric acid (TCA) cycle and respiratory electron transport	Metabolism of RNA		Pyrimidine metabolism	Autodegradation of the E3 ubiquitin ligase COP1		Transcriptional Regulation by TP53	Cellular responses to stress
Carbon metabolism	Spinocerebellar ataxia		Cristae formation	Degradation of GLI1 by the proteasome		Ribosome	WIKIPATHWAYS
Purine metabolism	Lipid and atherosclerosis		Metabolism of vitamins and cofactors	Regulation of mRNA stability by proteins that bind AU-rich elements		Eukaryotic transcription initiation	Focal adhesion
Glycolysis and gluconeogenesis	PluriNetWork: mechanisms associated with pluripotency		Metabolism of water-soluble vitamins and cofactors	Dectin-1 mediated noncanonical NF-kB signaling		Alanine and aspartate metabolism	Thyroid hormone signaling pathway
Alzheimer disease	Pathways of neurodegeneration - multiple diseases		Pyruvate metabolism and Citric Acid (TCA) cycle	Apoptosis		Cholesterol metabolism with Bloch and Kandutsch-Russell pathways	RNA Polymerase II Transcription
Thermogenesis	EGFR1 signaling pathway		Alanine, aspartate and glutamate metabolism	AGE-RAGE signaling pathway in diabetic complications		Nucleotide metabolism	Cytokine Signaling in Immune system
Translation				Translation factors		Metapathway biotransformation	Adipogenesis genes
Retrograde endocannabinoid signaling				Alzheimer disease		Cellular responses to stimuli	Delta-Notch signaling pathway
Metabolism				Proteasome		REACTOME root term	Notch signaling pathway
Huntington disease				PTEN Regulation		KEGG root term	Human T-cell leukemia virus 1 infection
Prion disease				Salmonella infection		Estrogen signaling	RHO GTPase cycle
Citrate cycle (TCA cycle)				Fibrin complement receptor 3 signaling pathway		DNA Repair	Focal adhesion: PI3K-Akt-mTOR signaling pathway
Electron transport chain				Toll-like receptor signaling		mRNA processing	Immune System
Mitochondrial translation termination				Regulation of HMOX1 expression and activity		Eicosanoid metabolism via cyclooxygenases (COX)	Human papillomavirus infection
Respiratory electron transport				Tight junction		Generic Transcription Pathway	Regulation of actin cytoskeleton
Complex I biogenesis				Proteasome degradation		Metabolism of proteins	Mapk signaling pathway
Chemical carcinogenesis - reactive oxygen species				Regulation of RUNX2 expression and activity		Cytoplasmic ribosomal proteins	Integrin-mediated cell adhesion
Oxidative phosphorylation				GLI3 is processed to GLI3R by the proteasome		Post-translational protein modification	Signal Transduction
Non-alcoholic fatty liver disease				Interleukin-1 signaling		G1 to S cell cycle control	Rap1 signaling pathway
Diabetic cardiomyopathy				NIK-->noncanonical NF-kB signaling			Cellular responses to stimuli
Pathways of neurodegeneration - multiple diseases				Hepatitis B			Deubiquitination
Metabolic pathways				Epstein-Barr virus infection			IL-6 signaling pathway
Mitochondrial translation elongation				Mitophagy - animal			Innate Immune System
				AUF1 (hnRNP D0) binds and destabilizes mRNA			REACTOME root term
RHO GTPase cycle				B cell receptor signaling pathway			PI3K-Akt signaling pathway
				Interleukin-1 family signaling			Nucleocytoplasmic transport
				Transcriptional regulation by RUNX2			Pathways in cancer
				Stabilization of p53			Primary focal segmental glomerulosclerosis (FSGS)
				Exercise-induced circadian regulation			Signaling by Rho GTPases
				Phagosome			Membrane Trafficking
				Fluid shear stress and atherosclerosis			KEGG root term
							Generic Transcription Pathway
							Adaptive Immune System
							Metabolism of proteins
							Signaling by Rho GTPases, Miro GTPases and RHOBTB3
							Post-translational protein modification

### Sheet: Pathways HT 4wks
Down HT	Definition: Common pathways in males 4wks and Females HT with adjusted P-values and such for HeatMap							Down 4wks											Up HT							Up 4wks
source	term_name	term_id	adjusted_p_value	negative_log10_of_adjusted_p_value	All Top 20			source	term_name	term_id	adjusted_p_value	negative_log10_of_adjusted_p_value	All Top 20		Common Pathways				source	term_name	term_id	adjusted_p_value	negative_log10_of_adjusted_p_value	All Top 20		source	term_name	term_id	adjusted_p_value	negative_log10_of_adjusted_p_value	All top 20			Common Up
REAC	The citric acid (TCA) cycle and respiratory electron transport	REAC:R-MMU-1428517	1.39108e-47	46.8566	Oxidative phosphorylation			REAC	Metabolism	REAC:R-MMU-1430728	8.41401e-133	132.075	KEGG root term		Amyotrophic lateral sclerosis				REAC	Metabolism of RNA	REAC:R-MMU-8953854	8.65989e-18	17.0625	Proteasome		REAC	Metabolism of RNA	REAC:R-MMU-8953854	2.71727e-60	59.5659	KEGG root term			Amyotrophic lateral sclerosis
KEGG	Oxidative phosphorylation	KEGG:00190	9.97288e-43	42.0012	Thermogenesis			KEGG	Metabolic pathways	KEGG:01100	2.5347e-121	120.596	Metabolic pathways		Amino acid metabolism				KEGG	Spinocerebellar ataxia	KEGG:05017	9.2118e-14	13.0357	Spinocerebellar ataxia		WP	mRNA processing	WP:WP310	9.55458e-50	49.0198	Pathways in cancer			TNF-alpha NF-kB signaling pathway
WP	Electron transport chain	WP:WP295	1.30926e-42	41.883	Metabolic pathways			REAC	The citric acid (TCA) cycle and respiratory electron transport	REAC:R-MMU-1428517	7.04854e-91	90.1519	Oxidative phosphorylation		Cardiac muscle contraction				KEGG	Protein processing in endoplasmic reticulum	KEGG:04141	1.07565e-12	11.9683	Protein processing in endoplasmic reticulum		WP	PluriNetWork: mechanisms associated with pluripotency	WP:WP1763	2.1117e-46	45.6754	MAPK signaling pathway			Spliceosome
KEGG	Thermogenesis	KEGG:04714	1.39858e-42	41.8543	Diabetic cardiomyopathy			REAC	Respiratory electron transport, ATP synthesis by chemiosmotic coupling, and heat production by uncoupling proteins.	REAC:R-MMU-163200	3.87951e-74	73.4112	Thermogenesis		Biosynthesis of cofactors				KEGG	Amyotrophic lateral sclerosis	KEGG:05014	7.31413e-08	7.13584	Amyotrophic lateral sclerosis		WP	EGFR1 signaling pathway	WP:WP572	3.05582e-31	30.5149	Spinocerebellar ataxia			Yersinia infection
REAC	Respiratory electron transport, ATP synthesis by chemiosmotic coupling, and heat production by uncoupling proteins.	REAC:R-MMU-163200	2.64614e-42	41.5774	Parkinson disease			REAC	Translation	REAC:R-MMU-72766	1.36447e-71	70.865	Chemical carcinogenesis - reactive oxygen species		Respiratory electron transport, ATP synthesis by chemiosmotic coupling, and heat production by uncoupling proteins.				WP	TNF-alpha NF-kB signaling pathway	WP:WP246	9.59869e-08	7.01779	Pathways of neurodegeneration - multiple diseases		WP	TNF-alpha NF-kB signaling pathway	WP:WP246	4.34451e-31	30.3621	Protein processing in endoplasmic reticulum			mRNA processing
KEGG	Metabolic pathways	KEGG:01100	7.36424e-42	41.1329	Chemical carcinogenesis - reactive oxygen species			REAC	Mitochondrial translation elongation	REAC:R-MMU-5389840	2.74221e-69	68.5619	Diabetic cardiomyopathy		Parkinson disease				KEGG	Pathways of neurodegeneration - multiple diseases	KEGG:05022	1.05902e-07	6.9751	Lipid and atherosclerosis		KEGG	Spinocerebellar ataxia	KEGG:05017	7.40357e-27	26.1306	Endocytosis			IL-3 signaling pathway
REAC	Respiratory electron transport	REAC:R-MMU-611105	2.40927e-34	33.6181	Non-alcoholic fatty liver disease			REAC	Mitochondrial translation termination	REAC:R-MMU-5419276	6.10549e-68	67.2143	Huntington disease		TCA cycle				KEGG	Lipid and atherosclerosis	KEGG:05417	1.29141e-07	6.88894	Autophagy - animal		KEGG	Protein processing in endoplasmic reticulum	KEGG:04141	2.09343e-26	25.6791	PI3K-Akt signaling pathway			Autophagy - animal
REAC	Metabolism	REAC:R-MMU-1430728	3.16679e-34	33.4994	Prion disease			REAC	Mitochondrial translation	REAC:R-MMU-5368287	2.68826e-67	66.5705	Ribosome		Mitochondrial translation				KEGG	Autophagy - animal	KEGG:04140	1.43418e-07	6.8434	Salmonella infection		KEGG	Pathways of neurodegeneration - multiple diseases	KEGG:05022	1.86837e-23	22.7285	Pathways of neurodegeneration - multiple diseases			Protein processing in endoplasmic reticulum
KEGG	Diabetic cardiomyopathy	KEGG:05415	3.04298e-33	32.5167	Huntington disease			KEGG	Oxidative phosphorylation	KEGG:00190	2.91174e-63	62.5358	Parkinson disease		The citric acid (TCA) cycle and respiratory electron transport				KEGG	Yersinia infection	KEGG:05135	9.77502e-06	5.00988	Epstein-Barr virus infection		KEGG	Autophagy - animal	KEGG:04140	8.95163e-21	20.0481	Thyroid hormone signaling pathway			Metabolism of RNA
KEGG	Parkinson disease	KEGG:05012	5.6996e-28	27.2442	Alzheimer disease			REAC	Respiratory electron transport	REAC:R-MMU-611105	1.40156e-62	61.8534	Prion disease		Carbon metabolism				WP	PluriNetWork: mechanisms associated with pluripotency	WP:WP1763	1.12075e-05	4.95049	Alzheimer disease		KEGG	Amyotrophic lateral sclerosis	KEGG:05014	1.77017e-20	19.752	Nucleocytoplasmic transport			Spinocerebellar ataxia
REAC	Complex I biogenesis	REAC:R-MMU-6799198	2.08067e-27	26.6818	Pathways of neurodegeneration - multiple diseases			WP	Electron transport chain	WP:WP295	2.27405e-61	60.6432	Amyotrophic lateral sclerosis		Purine metabolism				KEGG	Spliceosome	KEGG:03040	2.39898e-05	4.61997	Mitophagy - animal		KEGG	Lipid and atherosclerosis	KEGG:05417	3.52955e-19	18.4523	Human papillomavirus infection			Lipid and atherosclerosis
KEGG	Chemical carcinogenesis - reactive oxygen species	KEGG:05208	4.42008e-27	26.3546	Retrograde endocannabinoid signaling			KEGG	Thermogenesis	KEGG:04714	5.48999e-61	60.2604	Alzheimer disease		Glycolysis and gluconeogenesis				WP	mRNA processing	WP:WP310	3.17409e-05	4.49838	Yersinia infection		KEGG	Yersinia infection	KEGG:05135	6.64089e-19	18.1778	Focal adhesion			PluriNetWork: mechanisms associated with pluripotency
KEGG	Non-alcoholic fatty liver disease	KEGG:04932	6.70673e-24	23.1735	Amyotrophic lateral sclerosis			KEGG	Chemical carcinogenesis - reactive oxygen species	KEGG:05208	2.61457e-54	53.5826	Non-alcoholic fatty liver disease		Alzheimer disease				WP	EGFR1 signaling pathway	WP:WP572	0.00815383	2.08864	Fluid shear stress and atherosclerosis		KEGG	Spliceosome	KEGG:03040	4.13492e-18	17.3835	Autophagy - animal			Pathways of neurodegeneration - multiple diseases
KEGG	Prion disease	KEGG:05020	2.57449e-22	21.5893	Carbon metabolism			KEGG	Diabetic cardiomyopathy	KEGG:05415	3.96288e-54	53.402	Pathways of neurodegeneration - multiple diseases		Thermogenesis				WP	IL-3 signaling pathway	WP:WP373	0.0416395	1.38049	Spliceosome		WP	IL-3 signaling pathway	WP:WP373	1.93226e-16	15.7139	Regulation of actin cytoskeleton			EGFR1 signaling pathway
KEGG	Huntington disease	KEGG:05016	1.29364e-18	17.8882	Biosynthesis of cofactors			KEGG	Huntington disease	KEGG:05016	2.93619e-48	47.5322	Carbon metabolism		Translation									Phagosome							Amyotrophic lateral sclerosis
REAC	Mitochondrial translation elongation	REAC:R-MMU-5389840	9.30028e-18	17.0315	Citrate cycle (TCA cycle)			KEGG	Parkinson disease	KEGG:05012	6.88152e-43	42.1623	Biosynthesis of cofactors		Retrograde endocannabinoid signaling									Parkinson disease							Human T-cell leukemia virus 1 infection
REAC	Mitochondrial translation termination	REAC:R-MMU-5419276	2.97118e-17	16.5271	Biosynthesis of amino acids			REAC	Complex I biogenesis	REAC:R-MMU-6799198	8.11164e-43	42.0909	Retrograde endocannabinoid signaling		Metabolism									Hepatitis B							Lipid and atherosclerosis
REAC	Mitochondrial translation	REAC:R-MMU-5368287	5.21938e-17	16.2824	Cardiac muscle contraction			KEGG	Prion disease	KEGG:05020	1.88121e-38	37.7256	Cardiac muscle contraction		Huntington disease									B cell receptor signaling pathway							Yersinia infection
KEGG	Alzheimer disease	KEGG:05010	2.55548e-16	15.5925	Alanine, aspartate and glutamate metabolism			KEGG	Amyotrophic lateral sclerosis	KEGG:05014	1.42456e-37	36.8463	Purine metabolism		Prion disease									Tight junction							Rap1 signaling pathway
KEGG	Pathways of neurodegeneration - multiple diseases	KEGG:05022	1.29229e-15	14.8886	Pyrimidine metabolism			KEGG	Alzheimer disease	KEGG:05010	5.63019e-37	36.2495	Citrate cycle (TCA cycle)		Citrate cycle (TCA cycle)									AGE-RAGE signaling pathway in diabetic complications							Spliceosome
KEGG	Retrograde endocannabinoid signaling	KEGG:04723	9.80985e-15	14.0083	The citric acid (TCA) cycle and respiratory electron transport			KEGG	Non-alcoholic fatty liver disease	KEGG:04932	1.12048e-36	35.9506	REACTOME root term		Electron transport chain									PTEN Regulation							REACTOME root term
KEGG	Amyotrophic lateral sclerosis	KEGG:05014	3.69864e-13	12.432	Respiratory electron transport, ATP synthesis by chemiosmotic coupling, and heat production by uncoupling proteins.			KEGG	Pathways of neurodegeneration - multiple diseases	KEGG:05022	1.00397e-33	32.9983	Metabolism		Mitochondrial translation termination									Regulation of PTEN stability and activity							Signal Transduction
KEGG	Carbon metabolism	KEGG:01200	4.09669e-09	8.38757	Respiratory electron transport			KEGG	Carbon metabolism	KEGG:01200	5.86388e-25	24.2318	The citric acid (TCA) cycle and respiratory electron transport		Respiratory electron transport									Regulation of HMOX1 expression and activity							Gene expression (Transcription)
KEGG	Biosynthesis of cofactors	KEGG:01240	3.15394e-08	7.50115	Metabolism			WP	Purine metabolism	WP:WP2185	6.59364e-21	20.1809	Respiratory electron transport, ATP synthesis by chemiosmotic coupling, and heat production by uncoupling proteins.		Complex I biogenesis									Metabolism of RNA							Immune System
KEGG	Citrate cycle (TCA cycle)	KEGG:00020	1.68277e-07	6.77398	Complex I biogenesis			KEGG	Biosynthesis of cofactors	KEGG:01240	2.84197e-18	17.5464	Metabolism of proteins		Chemical carcinogenesis - reactive oxygen species									Activation of NF-kappaB in B cells							RNA Polymerase II Transcription
WP	TCA cycle	WP:WP434	2.97263e-07	6.52686	Mitochondrial translation elongation			KEGG	Retrograde endocannabinoid signaling	KEGG:04723	1.14841e-17	16.9399	Translation		Oxidative phosphorylation									ROS sensing by NFE2L2							Metabolism of proteins
KEGG	Cardiac muscle contraction	KEGG:04260	1.88011e-05	4.72582	Mitochondrial translation termination			KEGG	Cardiac muscle contraction	KEGG:04260	1.41335e-15	14.8498	Mitochondrial translation elongation		Non-alcoholic fatty liver disease									Degradation of GLI1 by the proteasome							Post-translational protein modification
WP	Glycolysis and gluconeogenesis	WP:WP157	3.26896e-05	4.48559	Mitochondrial translation			WP	Amino acid metabolism	WP:WP662	1.36228e-13	12.8657	Mitochondrial translation termination		Diabetic cardiomyopathy									Interleukin-1 signaling							RHO GTPase cycle
REAC	Translation	REAC:R-MMU-72766	7.25251e-05	4.13951	Mitochondrial biogenesis			WP	TCA cycle	WP:WP434	2.00203e-13	12.6985	Mitochondrial translation		Pathways of neurodegeneration - multiple diseases									GLI3 is processed to GLI3R by the proteasome							Generic Transcription Pathway
WP	Amino acid metabolism	WP:WP662	0.000638301	3.19497	Cristae formation			KEGG	Citrate cycle (TCA cycle)	KEGG:00020	7.9481e-13	12.0997	Respiratory electron transport		Metabolic pathways									Regulation of mRNA stability by proteins that bind AU-rich elements							Metabolism of RNA
WP	Purine metabolism	WP:WP2185	0.0120906	1.91755	Formation of ATP by chemiosmotic coupling			WP	Glycolysis and gluconeogenesis	WP:WP157	1.73896e-12	11.7597	Complex I biogenesis		Mitochondrial translation elongation									Stabilization of p53							Signaling by Rho GTPases
					Citric acid cycle (TCA cycle)								Gene expression (Transcription)											AUF1 (hnRNP D0) binds and destabilizes mRNA							Signaling by Rho GTPases, Miro GTPases and RHOBTB3
					Pyruvate metabolism and Citric Acid (TCA) cycle								Metabolism of RNA											Interleukin-1 family signaling							Membrane Trafficking
					Translation								RNA Polymerase II Transcription											Downstream signaling events of B Cell Receptor (BCR)							Innate Immune System
					Metabolism of water-soluble vitamins and cofactors								Generic Transcription Pathway											NIK-->noncanonical NF-kB signaling							Vesicle-mediated transport
					Metabolism of vitamins and cofactors								Post-translational protein modification											Dectin-1 mediated noncanonical NF-kB signaling							Adaptive Immune System
					Metabolism of nucleotides								DNA Repair											Transcriptional regulation by RUNX2							Cellular responses to stimuli
					Mitochondrial iron-sulfur cluster biogenesis								Cellular responses to stress											Autodegradation of the E3 ubiquitin ligase COP1							Cellular responses to stress
					Gluconeogenesis								Cellular responses to stimuli											Regulation of RUNX2 expression and activity							Deubiquitination
					Mitochondrial protein import								Transcriptional Regulation by TP53											Degradation of AXIN							Cytokine Signaling in Immune system
					Electron transport chain								WIKIPATHWAYS											Proteasome degradation							ATF6 (ATF6-alpha) activates chaperones
					Oxidative phosphorylation								Electron transport chain											TNF-alpha NF-kB signaling pathway							WIKIPATHWAYS
					TCA cycle								Oxidative phosphorylation											Translation factors							mRNA processing
					Glycolysis and gluconeogenesis								Purine metabolism											PluriNetWork: mechanisms associated with pluripotency							PluriNetWork: mechanisms associated with pluripotency
					Amino acid metabolism								Cytoplasmic ribosomal proteins											mRNA processing							EGFR1 signaling pathway
					Purine metabolism								Amino acid metabolism											Exercise-induced circadian regulation							TNF-alpha NF-kB signaling pathway
													TCA cycle											EGFR1 signaling pathway							Focal adhesion: PI3K-Akt-mTOR signaling pathway
													Glycolysis and gluconeogenesis											Oxidative stress response							Delta-Notch signaling pathway
													mRNA processing											Toll-like receptor signaling							Insulin signaling
													G1 to S cell cycle control											IL-5 signaling pathway							Focal adhesion
													Nucleotide metabolism											Fibrin complement receptor 3 signaling pathway							Adipogenesis genes
													Eukaryotic transcription initiation											IL-3 signaling pathway							Mapk signaling pathway
													Alanine and aspartate metabolism											Apoptosis							IL-6 signaling pathway
													Estrogen signaling																		IL-3 signaling pathway
													DNA replication																		Regulation of actin cytoskeleton
													Cholesterol biosynthesis																		Integrin-mediated cell adhesion
													Metapathway biotransformation																		IL-2 signaling pathway
													Cholesterol metabolism with Bloch and Kandutsch-Russell pathways																		Primary focal segmental glomerulosclerosis (FSGS)
													Selenium metabolism / selenoproteins																		Notch signaling pathway
													Eicosanoid metabolism via cyclooxygenases (COX)																		Myometrial relaxation and contraction pathways

### Sheet: Unique Pathways HT & 4wks
	Definition: Unique pathways out of the top 60 pathways (top 20 of each library-KEGG, Reactome, and Wiki)									Blue= Down	Pink=Up
Down				4wks	Adjusted P Value				Up	Adjusted P Value
HT	Adjusted P Value			Eicosanoid metabolism via cyclooxygenases (COX)	0.0223339				HT				4wks	Adjusted P Value
Mitochondrial protein import	0.0214087			Selenium metabolism / selenoproteins	0.0198596				Apoptosis	0.0554346			Myometrial relaxation and contraction pathways	4.33698e-10
Gluconeogenesis	0.0128591			Cholesterol metabolism with Bloch and Kandutsch-Russell pathways	0.00756273				Fibrin complement receptor 3 signaling pathway	0.0166248			Notch signaling pathway	9.93463e-11
Mitochondrial iron-sulfur cluster biogenesis	0.00290555			Metapathway biotransformation	0.00653568				IL-5 signaling pathway	0.0154957			Primary focal segmental glomerulosclerosis (FSGS)	1.36445e-12
Pyrimidine metabolism	0.00260366			Cholesterol biosynthesis	0.00210875				Toll-like receptor signaling	0.0124537			IL-2 signaling pathway	5.61454e-13
Metabolism of nucleotides	0.0016579			DNA replication	0.000858269				Oxidative stress response	0.0101215			Integrin-mediated cell adhesion	2.19182e-14
Alanine, aspartate and glutamate metabolism	0.00119245			Estrogen signaling	0.000445995				Exercise-induced circadian regulation	0.00690648			IL-6 signaling pathway	1.93226e-16
Metabolism of vitamins and cofactors	0.000912974			Alanine and aspartate metabolism	0.000131321				AGE-RAGE signaling pathway in diabetic complications	0.00112071			Adipogenesis genes	1.59375e-18
Metabolism of water-soluble vitamins and cofactors	8.49103e-05			Eukaryotic transcription initiation	8.91735e-05				Tight junction	0.000524713			Rap1 signaling pathway	1.12886e-18
Pyruvate metabolism and Citric Acid (TCA) cycle	1.90006e-05			Nucleotide metabolism	6.32639e-05				B cell receptor signaling pathway	0.000510441			Human T-cell leukemia virus 1 infection	3.71134e-20
Biosynthesis of amino acids	2.34381e-06			G1 to S cell cycle control	3.14307e-05				Hepatitis B	0.000315427			Human papillomavirus infection	8.29087e-21
Citric acid cycle (TCA cycle)	2.27463e-06			mRNA processing	4.30609e-11				Parkinson disease	0.000299939			Nucleocytoplasmic transport	1.54431e-21
Cristae formation	4.67576e-09			Cytoplasmic ribosomal proteins	5.76972e-16				Phagosome	0.000269334			Thyroid hormone signaling pathway	6.49933e-22
Formation of ATP by chemiosmotic coupling	4.67576e-09			Transcriptional Regulation by TP53	9.51754e-23				Fluid shear stress and atherosclerosis	1.4766e-05			Insulin signaling	1.59871e-22
Mitochondrial biogenesis	1.30745e-10			Cellular responses to stimuli	6.46828e-23				Mitophagy - animal	5.76857e-06			Delta-Notch signaling pathway	1.1283e-23
				Cellular responses to stress	4.23366e-23				Alzheimer disease	5.64759e-06			PI3K-Akt signaling pathway	1.01778e-23
				DNA Repair	3.32959e-23				Epstein-Barr virus infection	1.4163e-06			Endocytosis	6.65928e-25
				Post-translational protein modification	1.45995e-24				Translation factors	9.12112e-07			Focal adhesion: PI3K-Akt-mTOR signaling pathway	1.78208e-26
				Generic Transcription Pathway	3.63461e-27				Salmonella infection	3.51071e-07			Cytokine Signaling in Immune system	3.85657e-35
				RNA Polymerase II Transcription	3.02062e-32				Proteasome degradation	1.88116e-09			Deubiquitination	2.00246e-35
				Metabolism of RNA	9.80824e-33				Degradation of AXIN	4.9818e-14			Cellular responses to stress	2.49752e-39
				Gene expression (Transcription)	2.84239e-35				Autodegradation of the E3 ubiquitin ligase COP1	3.96124e-14			Cellular responses to stimuli	1.35982e-40
				Ribosome	5.70265e-44				Regulation of RUNX2 expression and activity	3.96124e-14			Pathways in cancer	9.09435e-42
				Metabolism of proteins	2.66881e-73				Transcriptional regulation by RUNX2	3.34814e-14			Adaptive Immune System	1.81176e-42
				WIKIPATHWAYS	7.74405e-102				NIK-->noncanonical NF-kB signaling	2.59556e-14			Vesicle-mediated transport	6.02465e-43
				KEGG root term	7.65929e-187				Dectin-1 mediated noncanonical NF-kB signaling	2.59556e-14			Innate Immune System	3.97721e-44
				REACTOME root term	6.12254e-264				Downstream signaling events of B Cell Receptor (BCR)	1.79204e-14			Membrane Trafficking	6.89304e-51
									Interleukin-1 family signaling	1.5633e-14			Signaling by Rho GTPases, Miro GTPases and RHOBTB3	1.26279e-57
									Stabilization of p53	1.11121e-14			Signaling by Rho GTPases	2.80766e-58
									AUF1 (hnRNP D0) binds and destabilizes mRNA	1.11121e-14			Generic Transcription Pathway	1.49083e-61
									Regulation of mRNA stability by proteins that bind AU-rich elements	7.93705e-15			RHO GTPase cycle	1.34487e-63
									GLI3 is processed to GLI3R by the proteasome	5.8309e-15			Post-translational protein modification	9.53641e-70
									Interleukin-1 signaling	2.83328e-15			Metabolism of proteins	7.34295e-70
									Degradation of GLI1 by the proteasome	1.00034e-15			RNA Polymerase II Transcription	2.44068e-75
									ROS sensing by NFE2L2	7.17096e-16			Immune System	9.07716e-88
									Activation of NF-kappaB in B cells	1.5111e-16			Gene expression (Transcription)	2.94958e-93
									Proteasome	5.20722e-17			Signal Transduction	2.78821e-132
									Regulation of HMOX1 expression and activity	5.30371e-18			WIKIPATHWAYS	6.28291e-232
									Regulation of PTEN stability and activity	4.85161e-18			KEGG root term	1.93823e-268
									PTEN Regulation	4.83954e-18			REACTOME root term	5E-324
